# Single-molecule simultaneous profiling of DNA methylation and DNA-protein interactions with Nanopore-DamID

**DOI:** 10.1101/2021.08.09.455753

**Authors:** Seth W. Cheetham, Yohaann M. A. Jafrani, Stacey B. Andersen, Natasha Jansz, Michaela Kindlova, Adam D. Ewing, Geoffrey J. Faulkner

**Affiliations:** Mater Research Institute – University of Queensland, TRI Building, Woolloongabba QLD 4102, Australia; Australian Institute for Bioengineering and Nanotechnology, University of Queensland, St Lucia, Australia; Genome Innovation Hub, The University of Queensland, Brisbane, QLD 4072, Australia; Queensland Brain Institute, University of Queensland, Brisbane QLD 4072, Australia

## Abstract

We present Nanopore-DamID, a method to simultaneously detect cytosine methylation and DNA-protein interactions from single molecules, via selective sequencing of adenine-labelled DNA. Assaying LaminB1 and CTCF binding with Nanopore-DamID, we identify escape from LAD-associated repression of hypomethylated promoters amidst generalised hypermethylation of LaminB1-associated regulatory elements. We detect novel CTCF binding sites in highly repetitive regions, and allele-specific CTCF binding to imprinted genes and the active X chromosome. Nanopore-DamID highlights the importance of DNA methylation to transcription factor activity.
