## Supplemental Table 1 for "Single-molecule simultaneous profiling of DNA methylation and DNA-protein interactions with Nanopore-DamID"

Nanopore-DamID	raw reads	mapped reads (q10)	percentage of reads ending at GATC	median length of mapped reads (bp)	mean length of mapped reads (bp)
N2A LaminB1-Dam	12836136	10854681	87.75	1076	1611
N2A Dam	4514117	3770505	79.93	1312	2394
N2A LaminB1-Dam 10%	10108269	8741104	88.94	1145	1881
N2A Wildtype	391674	327259	7.11	2258	3714
HEK293T CTCF-DamN126A 1	3094797	2751887	83.94	1621	3124
HEK293T CTCF-DamN126A 2	7075568	6705159	80.62	2141	4003
HEK293T DamN126A	6943159	6278567	88.71	1995	3262
Illumina-DamID	raw reads	mapped reads (q10)	4DN accession	median length of mapped reads (bp)	mean length of mapped reads (bp)
N2A-Dam	54199593	31939964		75	75
N2A-LaminB1-Dam 1	87630801	54491363		75	75
N2A-LaminB1-Dam 2	96001310	61960171		75	75
mESC-Dam	13144364	11803806	4DNFIYW47NRA	75	75
mESC-LaminB1-Dam	10196957	8072353	4DNFI5JCJO1W	75	75
